# Multi-omic data helps improve prediction of personalised tumor suppressors and oncogenes

**DOI:** 10.1101/2022.01.13.476163

**Authors:** Malvika Sudhakar, Raghunathan Rengaswamy, Karthik Raman

## Abstract

The progression of tumorigenesis starts with a few mutational and structural driver events in the cell. Various cohort-based computational tools exist to identify driver genes but require a large number of samples to produce reliable results. Many studies use different methods to identify driver mutations/genes from mutations that have no impact on tumour progression; however, a small fraction of patients show no mutational events in any known driver genes. Current unsupervised methods map somatic and expression data onto a network to identify the perturbation in the network. Our method is the first machine learning model to classify genes as tumour suppressor gene (TSG), oncogene (OG) or neutral, thus assigning the functional impact of the gene in the patient. In this study, we develop a multi-omic approach, PIVOT (Personalised Identification of driVer OGs and TSGs), to train on experimentally or computationally validated mutational and structural driver events. Given the lack of any gold standards for the identification of personalised driver genes, we label the data using four strategies and, based on classification metrics, show gene-based labelling strategies perform best. We build different models using SNV, RNA, and multi-omic features to be used based on the data available. Our models trained on multi-omic data improved predictions compared to mutation and expression data, achieving an accuracy ≥ 0.99 for BRCA, LUAD and COAD datasets. We show network and expression-based features contribute the most to PIVOT. Our predictions on BRCA, COAD and LUAD cancer types reveal commonly altered genes such as TP53, and PIK3CA, which are predicted drivers for multiple cancer types. Along with known driver genes, our models also identify new driver genes such as PRKCA, SOX9 and PSMD4. Our multi-omic model labels both CNV and mutations with a more considerable contribution by CNV alterations. While predicting labels for genes mutated in multiple samples, we also label rare driver events occurring in as few as one sample. We also identify genes with dual roles within the same cancer type. Overall, PIVOT labels personalised driver genes as TSGs and OGs and also identifies rare driver genes.

PIVOT is available at https://github.com/RamanLab/PIVOT.
