## Supplementary material for "Multi-omic data helps improve prediction of personalised tumor suppressors and oncogenes": Summary statistics for SNV models.

### Sheet: Samples
Supplementary Table 1: Summary statistics for SNV models. Lists the number of samples and data points trained and tested on for each model. The accuracy, F1-score, precision and recall for training and test set for all labelling strategies and cancer type are calculated.
			# of samples		# of datapoints
			Train	Test	Train				Test
Dataset	Training labels	#Features			Neutral	Oncogene	Tumor suppressor	New cancer gene	Neutral	Oncogene	Tumor suppressor	New cancer gene
BRCA	CIViC	60	665	292	5286	224			2282	85
	CIViC	83	558	240	1767	220			704	84
	Martellotto et al.	60	673	294	5286	261	151	19	2282	104	55	4
	Martellotto et al.	83	585	250	1767	248	151	18	704	101	55	4
	CGC	60	680	295	4911	1046	1645		2120	465	746
	CGC	83	615	264	1689	560	502		677	225	245
	Bailey	60	679	295	5286	413	948		2282	163	397
	Bailey	83	603	259	1767	313	263		704	125	109
COAD	CIViC	61	253	109	6344	-	-		2890	-	-
	CIViC	84	245	105	1668	-	-		747	-	-
	Martellotto et al.	61	253	109	6344	-	-		2890	-	-
	Martellotto et al.	84	245	105	1668	-	-		747	-	-
	CGC	61	253	109	5950	929	1934		2738	463	903
	CGC	84	253	108	1560	287	502		711	147	225
	Bailey	61	253	209	6344	290	678		2890	134	297
	Bailey	84	251	107	1668	115	190		747	59	86
LGG	CIViC	54	316	128	1059	-			444	-
	CIViC	77	202	80	323	-			137	-
	Martellotto et al.	54	316	128	1059	-	-		444	-	-
	Martellotto et al.	77	202	80	323	-	-		137	-	-
	CGC	54	349	150	984	509	444		407	227	191
	CGC	77	290	115	302	22	103		121	93	53
	Bailey	54	348	150	1042	571	395		439	265	151
	Bailey	77	301	121	317	264	84		135	117	26
LUAD	CIViC	140	386	167	14580	-			6954	-
	CIViC	163	366	161	4595	-			2241	-
	Martellotto et al.	140	386	167	14580	-	-		6954	-	-
	Martellotto et al.	163	366	161	4595	-	-		2241	-	-
	CGC	140	389	169	13606	1583	2906		6548	724	1359
	CGC	163	372	166	4322	527	1018		2131	238	479
	Bailey	140	388	169	14580	240	643		6954	90	300
	Bailey	163	164	368	4595	113	188		2241	42	108

### Sheet: BRCA_Metrics
			Training											Test
			Accuracy	F1 score		Precision		Recall						Accuracy	F1 score		Precision		Recall
Training labels	#Features	Model		Driver	Neutral	Driver	Neutral	Driver	Neutral						Driver	Neutral	Driver	Neutral	Driver	Neutral
CIViC	83	BalBag	0.9819	0.9244	0.9897	0.8594	1	1	0.9796					0.9848	0.9333	0.9914	0.875	1	1	0.983
CIViC		BalRF	0.9718	0.8871	0.9839	0.7971	1	1	0.9683					0.9772	0.9032	0.9871	0.8235	1	1	0.9744
CIViC		EasyEns	0.9914	0.9628	0.9952	0.9283	1	1	0.9904					0.9949	0.9767	0.9972	0.9545	1	1	0.9943
CIViC	60	BalBag	0.9597	0.6657	0.9786	0.5023	0.9994	0.9866	0.9586					0.9556	0.6154	0.9765	0.4468	0.9995	0.9882	0.9544
CIViC	60	BalRF	0.9005	0.4453	0.9454	0.288	0.9992	0.9821	0.8971					0.9007	0.4169	0.9457	0.2642	0.9995	0.9882	0.8975
CIViC	60	EasyEns	0.9279	0.5291	0.961	0.3603	0.9998	0.9955	0.9251					0.9256	0.4913	0.9599	0.3257	1	1	0.9229
			Training											Test
			Accuracy	F1 score			Precision			Recall				Accuracy	F1 score			Precision			Recall
Training labels	#Features	Model		Neutral	Oncogene	Tumor suppressor	Neutral	Oncogene	Tumor suppressor	Neutral	Oncogene	Tumor suppressor			Neutral	Oncogene	Tumor suppressor	Neutral	Oncogene	Tumor suppressor	Neutral	Oncogene	Tumor suppressor
CGC	83	BalBag	0.9873	0.9895	0.9982	0.9682	1	0.9964	0.9383	0.9793	1	1		0.687	0.772	0.6452	0.5217	0.795	0.7303	0.4545	0.7504	0.5778	0.6122
CGC	83	BalRF	0.6332	0.7305	0.6308	0.4538	0.8365	0.8489	0.3294	0.6483	0.5018	0.7291		0.6225	0.7151	0.5739	0.4836	0.7883	0.7953	0.3712	0.6544	0.4489	0.6939
CGC	83	EasyEns	0.6492	0.7323	0.6729	0.4658	0.8534	0.7081	0.3528	0.6412	0.6411	0.6853		0.6138	0.7089	0.5748	0.4615	0.7996	0.6059	0.3704	0.6366	0.5467	0.6122
CGC	60	BalBag	0.5664	0.6454	0.4825	0.4686	0.8028	0.4092	0.3721	0.5396	0.588	0.6328		0.4929	0.5817	0.4014	0.3864	0.7227	0.3452	0.3079	0.4868	0.4796	0.5188
CGC	60	BalRF	0.5695	0.6922	0.3505	0.355	0.7012	0.3751	0.3312	0.6834	0.3289	0.3824		0.5509	0.6689	0.3405	0.3636	0.6837	0.3813	0.3283	0.6547	0.3075	0.4075
CGC	60	EasyEns	0.4733	0.5693	0.3459	0.3796	0.7248	0.2549	0.3306	0.4687	0.5382	0.4456		0.4656	0.5616	0.341	0.3722	0.7075	0.2562	0.3234	0.4656	0.5097	0.4383
			Training													Test
			Accuracy	F1 score				Precision				Recall				Accuracy	F1 score				Precision				Recall
Training labels	#Features	Model		Neutral	New cancer gene	Oncogene	Tumor suppressor	Neutral	New cancer gene	Oncogene	Tumor suppressor	Neutral	New cancer gene	Oncogene	Tumor suppressor		Neutral	New cancer gene	Oncogene	Tumor suppressor	Neutral	New cancer gene	Oncogene	Tumor suppressor	Neutral	New cancer gene	Oncogene	Tumor suppressor
Martellotto et al.	83	BalBag	0.8842	0.9246	0.2081	0.836	0.9132	0.9853	0.1161	0.7557	0.8875	0.871	1	0.9355	0.9404	0.8692	0.9188	0.0769	0.8311	0.9123	0.9869	0.0405	0.7712	0.8814	0.8594	0.75	0.901	0.9455
Martellotto et al.	83	BalRF	0.8228	0.8811	0.1158	0.8387	0.8987	0.9786	0.0614	0.7921	0.8606	0.8014	1	0.8911	0.9404	0.8171	0.8811	0.0492	0.8302	0.8966	0.9808	0.0254	0.7928	0.8525	0.7997	0.75	0.8713	0.9455
Martellotto et al.	83	EasyEns	0.8745	0.9233	0.139	0.8831	0.953	0.9772	0.0747	0.9533	0.966	0.8749	1	0.8226	0.9404	0.8588	0.9136	0.0571	0.8587	0.963	0.9697	0.0297	0.9518	0.9811	0.8636	0.75	0.7822	0.9455
Martellotto et al.	60	BalBag	0.8058	0.8861	0.0511	0.5167	0.966	0.9951	0.0262	0.3696	0.993	0.7987	1	0.8582	0.9404	0.8262	0.9017	0.0293	0.4941	0.972	0.9958	0.0149	0.3559	1	0.8238	1	0.8077	0.9455
Martellotto et al.	60	BalRF	0.6668	0.7849	0.0388	0.2739	0.966	0.9956	0.0199	0.1619	0.993	0.6477	0.7368	0.8889	0.9404	0.6953	0.8093	0.0315	0.2595	0.972	0.9962	0.016	0.1529	1	0.6814	1	0.8558	0.9455
Martellotto et al.	60	EasyEns	0.7142	0.8226	0.029	0.4735	0.966	0.9891	0.0147	0.3418	0.993	0.7041	0.9474	0.7701	0.9404	0.7301	0.8361	0.0166	0.4525	0.972	0.9928	0.0084	0.3189	1	0.7222	1	0.7788	0.9455
			Training											Test
			Accuracy	F1 score			Precision			Recall				Accuracy	F1 score			Precision			Recall
Training labels	#Features	Model		Neutral	Oncogene	Tumor suppressor	Neutral	Oncogene	Tumor suppressor	Neutral	Oncogene	Tumor suppressor			Neutral	Oncogene	Tumor suppressor	Neutral	Oncogene	Tumor suppressor	Neutral	Oncogene	Tumor suppressor
Bailey et al.	83	BalBag	0.9706	0.9801	0.9514	0.9343	1	0.9072	0.8767	0.961	1	1		0.8913	0.9355	0.837	0.6872	0.9556	0.7793	0.661	0.9162	0.904	0.7156
Bailey et al.	83	BalRF	0.8959	0.9341	0.8017	0.7674	0.954	0.7083	0.8042	0.9151	0.9233	0.7338		0.8763	0.9285	0.7466	0.7035	0.9442	0.6527	0.7778	0.9134	0.872	0.6422
Bailey et al.	83	EasyEns	0.901	0.9327	0.8702	0.7562	0.9695	0.8082	0.6706	0.8987	0.9425	0.8669		0.8699	0.9192	0.8	0.6695	0.9514	0.7333	0.6154	0.8892	0.88	0.7339
Bailey et al.	60	BalBag	0.7829	0.8523	0.4948	0.6794	0.9608	0.3466	0.5691	0.9608	0.3466	0.5691		0.7505	0.8323	0.4308	0.6082	0.9464	0.2986	0.496	0.7428	0.773	0.7859
Bailey et al.	60	BalRF	0.488	0.5714	0.2356	0.5234	0.9619	0.1375	0.3895	0.4064	0.8232	0.7975		0.474	0.5617	0.2255	0.4789	0.9648	0.1311	0.3444	0.3961	0.8037	0.7859
Bailey et al.	60	EasyEns	0.7537	0.8319	0.4025	0.6561	0.9391	0.2805	0.5509	0.7467	0.7119	0.8112		0.747	0.8283	0.4111	0.6151	0.9424	0.2861	0.4992	0.7388	0.7301	0.801

### Sheet: COAD_Metrics
			Training											Test
			Accuracy	F1 score		Precision		Recall						Accuracy	F1 score		Precision		Recall
Training labels	#Features	Model		Driver	Neutral	Driver	Neutral	Driver	Neutral						Driver	Neutral	Driver	Neutral	Driver	Neutral
CIViC	84	BalBag	-	-	-	-	-	-	-					-	-	-	-	-	-	-
CIViC	84	BalRF	-	-	-	-	-	-	-					-	-	-	-	-	-	-
CIViC	84	EasyEns	-	-	-	-	-	-	-					-	-	-	-	-	-	-
CIViC	61	BalBag	-	-	-	-	-	-	-					-	-	-	-	-	-	-
CIViC	61	BalRF	-	-	-	-	-	-	-					-	-	-	-	-	-	-
CIViC	61	EasyEns	-	-	-	-	-	-	-					-	-	-	-	-	-	-
			Training											Test
			Accuracy	F1 score			Precision			Recall				Accuracy	F1 score			Precision			Recall
Training labels	#Features	Model		Neutral	Oncogene	Tumor suppressor	Neutral	Oncogene	Tumor suppressor	Neutral	Oncogene	Tumor suppressor			Neutral	Oncogene	Tumor suppressor	Neutral	Oncogene	Tumor suppressor	Neutral	Oncogene	Tumor suppressor
CGC	84	BalBag	0.951	0.9617	0.9812	0.9061	1	0.9631	0.8284	0.9263	1	1		0.6094	0.7274	0.4362	0.3548	0.7249	0.5521	0.3247	0.73	0.3605	0.3911
CGC	84	BalRF	0.6318	0.7433	0.3866	0.3951	0.7247	0.9857	0.3532	0.7628	0.2404	0.4482		0.602	0.7227	0.4108	0.3469	0.7143	1	0.2965	0.7314	0.2585	0.4178
CGC	84	EasyEns	0.5709	0.6402	0.4811	0.4908	0.8126	0.3584	0.4099	0.5282	0.7317	0.6116		0.4571	0.555	0.3538	0.3356	0.713	0.2708	0.2748	0.4543	0.5102	0.4311
CGC	61	BalBag	0.6369	0.7285	0.4409	0.5158	0.8043	0.3619	0.4623	0.6657	0.564	0.5832		0.539	0.665	0.2644	0.3744	0.7252	0.2324	0.3311	0.614	0.3067	0.4308
CGC	61	BalRF	0.6725	0.7844	0.3095	0.3775	0.7248	0.9716	0.4139	0.8546	0.1841	0.3469		0.6664	0.7795	0.3018	0.3846	0.7196	0.954	0.4143	0.8503	0.1793	0.3588
CGC	61	EasyEns	0.6201	0.7385	0.3162	0.3974	0.7352	0.3139	0.4046	0.7308	0.2829	0.4109		0.6099	0.7299	0.2882	0.4086	0.729	0.2937	0.4064	0.7308	0.2829	0.4109
			Training													Test
			Accuracy	F1 score				Precision				Recall				Accuracy	F1 score				Precision				Recall
Training labels	#Features	Model		Neutral	New cancer gene	Oncogene	Tumor suppressor	Neutral	New cancer gene	Oncogene	Tumor suppressor	Neutral	New cancer gene	Oncogene	Tumor suppressor		Neutral	New cancer gene	Oncogene	Tumor suppressor	Neutral	New cancer gene	Oncogene	Tumor suppressor	Neutral	New cancer gene	Oncogene	Tumor suppressor
Martellotto et al.	84	BalBag	-	-	-	-	-	-	-	-	-	-	-	-	-	-	-	-	-	-	-	-	-	-	-	-	-	-
Martellotto et al.	84	BalRF	-	-	-	-	-	-	-	-	-	-	-	-	-	-	-	-	-	-	-	-	-	-	-	-	-	-
Martellotto et al.	84	EasyEns	-	-	-	-	-	-	-	-	-	-	-	-	-	-	-	-	-	-	-	-	-	-	-	-	-	-
Martellotto et al.	61	BalBag	-	-	-	-	-	-	-	-	-	-	-	-	-	-	-	-	-	-	-	-	-	-	-	-	-	-
Martellotto et al.	61	BalRF	-	-	-	-	-	-	-	-	-	-	-	-	-	-	-	-	-	-	-	-	-	-	-	-	-	-
Martellotto et al.	61	EasyEns	-	-	-	-	-	-	-	-	-	-	-	-	-	-	-	-	-	-	-	-	-	-	-	-	-	-
			Training											Test
			Accuracy	F1 score			Precision			Recall				Accuracy	F1 score			Precision			Recall
Training labels	#Features	Model		Neutral	Oncogene	Tumor suppressor	Neutral	Oncogene	Tumor suppressor	Neutral	Oncogene	Tumor suppressor			Neutral	Oncogene	Tumor suppressor	Neutral	Oncogene	Tumor suppressor	Neutral	Oncogene	Tumor suppressor
Bailey et al.	84	BalBag	0.8855	0.9275	0.8984	0.6503	0.9972	0.8156	0.4869	0.8669	1	0.9789		0.8296	0.8966	0.6829	0.5502	0.9674	0.6562	0.4044	0.8353	0.7119	0.8605
Bailey et al.	84	BalRF	0.8545	0.9119	0.7182	0.5668	0.9488	0.9848	0.4313	0.8777	0.5652	0.8263		0.8374	0.9019	0.7835	0.5185	0.9537	1	0.3804	0.8554	0.6441	0.814
Bailey et al.	84	EasyEns	0.7821	0.8559	0.5831	0.5382	0.9733	0.4246	0.3932	0.7638	0.9304	0.8526		0.7141	0.8089	0.4541	0.4651	0.9528	0.3333	0.3256	0.7028	0.7119	0.814
Bailey et al.	61	BalBag	0.8013	0.8767	0.442	0.5574	0.9751	0.3136	0.41	0.7963	0.7483	0.8702		0.7787	0.8635	0.3604	0.5191	0.9682	0.2555	0.3739	0.7792	0.6119	0.8485
Bailey et al.	61	BalRF	0.7834	0.8663	0.6743	0.4373	0.9605	0.9933	0.2946	0.7889	0.5103	0.8481		0.7811	0.8646	0.7081	0.4281	0.9646	0.9867	0.2848	0.7834	0.5522	0.862
Bailey et al.	61	EasyEns	0.8136	0.8872	0.4271	0.5445	0.9639	0.3394	0.403	0.8217	0.5759	0.8392		0.8034	0.8795	0.4271	0.5329	0.9668	0.328	0.3864	0.8066	0.6119	0.8586

### Sheet: LGG_Metrics
			Training											Test
			Accuracy	F1 score		Precision		Recall						Accuracy	F1 score		Precision		Recall
Training labels	#Features	Model		Driver	Neutral	Driver	Neutral	Driver	Neutral						Driver	Neutral	Driver	Neutral	Driver	Neutral
CIViC	77	BalBag	-	-	-	-	-	-	-					-	-	-	-	-	-	-
CIViC	77	BalRF	-	-	-	-	-	-	-					-	-	-	-	-	-	-
CIViC	77	EasyEns	-	-	-	-	-	-	-					-	-	-	-	-	-	-
CIViC	54	BalBag	-	-	-	-	-	-	-					-	-	-	-	-	-	-
CIViC	54	BalRF	-	-	-	-	-	-	-					-	-	-	-	-	-	-
CIViC	54	EasyEns	-	-	-	-	-	-	-					-	-	-	-	-	-	-
			Training											Test
			Accuracy	F1 score			Precision			Recall				Accuracy	F1 score			Precision			Recall
Training labels	#Features	Model		Neutral	Oncogene	Tumor suppressor	Neutral	Oncogene	Tumor suppressor	Neutral	Oncogene	Tumor suppressor			Neutral	Oncogene	Tumor suppressor	Neutral	Oncogene	Tumor suppressor	Neutral	Oncogene	Tumor suppressor
CGC	77	BalBag	0.9842	0.9835	0.9956	0.9612	0.9803	1	0.9612	0.9868	0.9912	0.9612		0.6255	0.6833	0.7582	0.26	0.6	0.9667	0.2766	0.7934	0.6237	0.2453
CGC	77	BalRF	0.6994	0.7442	0.7763	0.5389	0.8093	1	0.3896	0.6887	0.6344	0.8738		0.5693	0.5932	0.7682	0.3265	0.6087	1	0.2553	0.5785	0.6237	0.4528
CGC	77	EasyEns	0.7073	0.7431	0.8135	0.5282	0.841	0.9874	0.3803	0.6656	0.6916	0.8641		0.5543	0.547	0.7692	0.3333	0.5664	0.9524	0.2637	0.5289	0.6452	0.4528
CGC	54	BalBag	0.7811	0.8076	0.8392	0.666	0.7945	0.9163	0.6347	0.8211	0.7741	0.7005		0.6061	0.6596	0.6539	0.4327	0.6315	0.7135	0.4362	0.6904	0.6035	0.4293
CGC	54	BalRF	0.683	0.7433	0.7338	0.4857	0.6741	1	0.4919	0.8283	0.5796	0.4797		0.68	0.7434	0.7354	0.4477	0.6519	1	0.5033	0.8649	0.5815	0.4031
CGC	54	EasyEns	0.6923	0.7503	0.7452	0.4983	0.6872	0.9598	0.5058	0.8262	0.609	0.491		0.6739	0.738	0.7128	0.4543	0.6534	0.8993	0.5203	0.8477	0.5903	0.4031
			Training													Test
			Accuracy	F1 score				Precision				Recall				Accuracy	F1 score				Precision				Recall
Training labels	#Features	Model		Neutral	New cancer gene	Oncogene	Tumor suppressor	Neutral	New cancer gene	Oncogene	Tumor suppressor	Neutral	New cancer gene	Oncogene	Tumor suppressor		Neutral	New cancer gene	Oncogene	Tumor suppressor	Neutral	New cancer gene	Oncogene	Tumor suppressor	Neutral	New cancer gene	Oncogene	Tumor suppressor
Martellotto et al.	77	BalBag	-	-	-	-	-	-	-	-	-	-	-	-	-	-	-	-	-	-	-	-	-	-	-	-	-	-
Martellotto et al.	77	BalRF	-	-	-	-	-	-	-	-	-	-	-	-	-	-	-	-	-	-	-	-	-	-	-	-	-	-
Martellotto et al.	77	EasyEns	-	-	-	-	-	-	-	-	-	-	-	-	-	-	-	-	-	-	-	-	-	-	-	-	-	-
Martellotto et al.	54	BalBag	-	-	-	-	-	-	-	-	-	-	-	-	-	-	-	-	-	-	-	-	-	-	-	-	-	-
Martellotto et al.	54	BalRF	-	-	-	-	-	-	-	-	-	-	-	-	-	-	-	-	-	-	-	-	-	-	-	-	-	-
Martellotto et al.	54	EasyEns	-	-	-	-	-	-	-	-	-	-	-	-	-	-	-	-	-	-	-	-	-	-	-	-	-	-
			Training											Test
			Accuracy	F1 score			Precision			Recall				Accuracy	F1 score			Precision			Recall
Training labels	#Features	Model		Neutral	Oncogene	Tumor suppressor	Neutral	Oncogene	Tumor suppressor	Neutral	Oncogene	Tumor suppressor			Neutral	Oncogene	Tumor suppressor	Neutral	Oncogene	Tumor suppressor	Neutral	Oncogene	Tumor suppressor
Bailey et al.	77	BalBag	0.9083	0.9194	0.929	0.8235	0.9209	1	0.7	0.918	0.8674	1		0.8669	0.8718	0.9266	0.6462	0.8623	1	0.5385	0.8815	0.8632	0.807
Bailey et al.	77	BalRF	0.8541	0.8694	0.9136	0.6528	0.8473	1	0.578	0.8927	0.8409	0.75		0.8705	0.8727	0.9266	0.6667	0.8571	1	0.5676	0.8889	0.8632	0.8077
Bailey et al.	77	EasyEns	0.8195	0.8256	0.929	0.5969	0.9122	1	0.4425	0.7539	0.8674	0.9167		0.7806	0.7801	0.9315	0.4375	0.8868	1	0.3	0.6963	0.8718	0.8077
Bailey et al.	54	BalBag	0.8855	0.8966	0.9368	0.7945	0.9076	0.9827	0.7304	0.8858	0.8949	0.8709		0.8316	0.8462	0.896	0.7014	0.8592	0.9532	0.6237	0.8337	0.8453	0.8013
Bailey et al.	54	BalRF	0.7988	0.8235	0.8782	0.6581	0.8324	1	0.5693	0.8148	0.7828	0.7797		0.8363	0.8555	0.8986	0.7011	0.8545	0.9954	0.6193	0.8565	0.8189	0.8079
Bailey et al.	54	EasyEns	0.8372	0.8593	0.896	0.7116	0.8457	0.9957	0.6581	0.8733	0.8144	0.7747		0.8596	0.8784	0.9043	0.7432	0.8686	0.9823	0.6833	0.8884	0.8377	0.8146

### Sheet: LUAD_Metrics
			Training											Test
			Accuracy	F1 score		Precision		Recall						Accuracy	F1 score		Precision		Recall
Training labels	#Features	Model		Driver	Neutral	Driver	Neutral	Driver	Neutral						Driver	Neutral	Driver	Neutral	Driver	Neutral
CIViC	163	BalBag	-	-	-	-	-	-	-					-	-	-	-	-	-	-
CIViC	163	BalRF	-	-	-	-	-	-	-					-	-	-	-	-	-	-
CIViC	163	EasyEns	-	-	-	-	-	-	-					-	-	-	-	-	-	-
CIViC	140	BalBag	-	-	-	-	-	-	-					-	-	-	-	-	-	-
CIViC	140	BalRF	-	-	-	-	-	-	-					-	-	-	-	-	-	-
CIViC	140	EasyEns	-	-	-	-	-	-	-					-	-	-	-	-	-	-
			Training											Test
			Accuracy	F1 score			Precision			Recall				Accuracy	F1 score			Precision			Recall
Training labels	#Features	Model		Neutral	Oncogene	Tumor suppressor	Neutral	Oncogene	Tumor suppressor	Neutral	Oncogene	Tumor suppressor			Neutral	Oncogene	Tumor suppressor	Neutral	Oncogene	Tumor suppressor	Neutral	Oncogene	Tumor suppressor
CGC	163	BalBag	0.9489	0.964	0.9369	0.8989	1	0.8813	0.8164	0.9306	1	1		0.6594	0.7858	0.2694	0.3202	0.7962	0.2457	0.3188	0.7757	0.2983	0.3215
CGC	163	BalRF	0.7397	0.8404	0.3172	0.3188	0.7728	0.5808	0.4721	0.9209	0.2182	0.2407		0.7437	0.845	0.2278	0.307	0.7771	0.4615	0.4719	0.9259	0.1513	0.2276
CGC	163	EasyEns	0.5216	0.6363	0.3042	0.4024	0.8407	0.1968	0.3433	0.5118	0.6698	0.4862		0.4996	0.6322	0.2294	0.3516	0.8226	0.1485	0.2944	0.5134	0.5042	0.4363
CGC	140	BalBag	0.512	0.6168	0.3046	0.4379	0.8998	0.1919	0.3485	0.4692	0.7378	0.5891		0.4113	0.5394	0.1951	0.2849	0.8031	0.1217	0.223	0.4061	0.4903	0.3944
CGC	140	BalRF	0.7313	0.8397	0.2618	0.2145	0.7743	0.3538	0.405	0.9172	0.2078	0.1459		0.7318	0.8407	0.2224	0.2055	0.7768	0.3038	0.3878	0.9162	0.1754	0.1398
CGC	140	EasyEns	0.4205	0.5463	0.2088	0.3171	0.8091	0.1269	0.2793	0.4124	0.5888	0.3668		0.4169	0.5432	0.2028	0.3078	0.8108	0.1229	0.263	0.4084	0.5801	0.3709
			Training													Test
			Accuracy	F1 score				Precision				Recall				Accuracy	F1 score				Precision				Recall
Training labels	#Features	Model		Neutral	New cancer gene	Oncogene	Tumor suppressor	Neutral	New cancer gene	Oncogene	Tumor suppressor	Neutral	New cancer gene	Oncogene	Tumor suppressor		Neutral	New cancer gene	Oncogene	Tumor suppressor	Neutral	New cancer gene	Oncogene	Tumor suppressor	Neutral	New cancer gene	Oncogene	Tumor suppressor
Martellotto et al.	163	BalBag	-	-	-	-	-	-	-	-	-	-	-	-	-	-	-	-	-	-	-	-	-	-	-	-	-	-
Martellotto et al.	163	BalRF	-	-	-	-	-	-	-	-	-	-	-	-	-	-	-	-	-	-	-	-	-	-	-	-	-	-
Martellotto et al.	163	EasyEns	-	-	-	-	-	-	-	-	-	-	-	-	-	-	-	-	-	-	-	-	-	-	-	-	-	-
Martellotto et al.	140	BalBag	-	-	-	-	-	-	-	-	-	-	-	-	-	-	-	-	-	-	-	-	-	-	-	-	-	-
Martellotto et al.	140	BalRF	-	-	-	-	-	-	-	-	-	-	-	-	-	-	-	-	-	-	-	-	-	-	-	-	-	-
Martellotto et al.	140	EasyEns	-	-	-	-	-	-	-	-	-	-	-	-	-	-	-	-	-	-	-	-	-	-	-	-	-	-
			Training											Test
			Accuracy	F1 score			Precision			Recall				Accuracy	F1 score			Precision			Recall
Training labels	#Features	Model		Neutral	Oncogene	Tumor suppressor	Neutral	Oncogene	Tumor suppressor	Neutral	Oncogene	Tumor suppressor			Neutral	Oncogene	Tumor suppressor	Neutral	Oncogene	Tumor suppressor	Neutral	Oncogene	Tumor suppressor
Bailey et al.	163	BalBag	0.9142	0.9521	0.915	0.4852	1	0.8433	0.3203	1	0.8433	0.3203		0.8641	0.9241	0.642	0.3141	0.9729	0.6667	0.2092	0.88	0.619	0.6296
Bailey et al.	163	BalRF	0.8958	0.9431	0.7303	0.3196	0.9712	1	0.2206	0.9166	0.5752	0.5798		0.8825	0.935	0.7077	0.335	0.9707	1	0.2308	0.9018	0.5476	0.6111
Bailey et al.	163	EasyEns	0.8619	0.9217	0.5278	0.3578	0.9856	0.3633	0.2389	0.8655	0.9646	0.7128		0.8373	0.9081	0.3537	0.2963	0.9701	0.2377	0.202	0.8536	0.6905	0.5556
Bailey et al.	140	BalBag	0.7984	0.8835	0.2274	0.3304	0.9832	0.1332	0.2141	0.8021	0.775	0.7232		0.7854	0.876	0.1568	0.2802	0.977	0.0895	0.1799	0.7939	0.6333	0.6333
Bailey et al.	140	BalRF	0.8325	0.9055	0.6667	0.2517	0.9745	0.9007	0.1561	0.8456	0.5292	0.6485		0.822	0.8989	0.6892	0.2319	0.9758	0.8793	0.1418	0.8333	0.5667	0.6367
Bailey et al.	140	EasyEns	0.6708	0.7965	0.091	0.3564	0.9816	0.0483	0.2454	0.6702	0.7667	0.6501		0.6525	0.7834	0.0632	0.3215	0.9772	0.0331	0.2174	0.6537	0.6778	0.6167
