## Supplementary material for "Multi-omic data helps improve prediction of personalised tumor suppressors and oncogenes": List of domains and their contributions.

### Sheet: BRCA
Supplementary Table 3: List of domains and their contributions.The Pfam domains, domain features and their average contribution to SNV and multi-omic models are listed.
Domain	Feature	Featue contribution	Omic		Domain	Feature	Featue contribution	Omic
PF00870	DOM_PF00870	0.0446998	SNV		PF00870	DOM_PF00870	0.0034213	multi-omic
PF00613	DOM_PF00613	0.0109304	SNV		PF00907	DOM_PF00907	0.00253608	multi-omic
PF00028	DOM_PF00028	0.00212915	SNV		PF00028	DOM_PF00028	0.000387416	multi-omic
PF02192	DOM_PF02192	0.00179626	SNV
PF00792	DOM_PF00792	0.00177879	SNV
PF07710	DOM_PF07710	0.00134994	SNV
PF00907	DOM_PF00907	0.000892191	SNV
PF10409	DOM_PF10409	0.000293881	SNV

### Sheet: COAD
Domain	Feature	Featue contribution	Omic		Domain	Feature	Featue contribution	Omic
PF00071	DOM_PF00071	0.243495	SNV		PF00071	DOM_PF00071	0.00238704	multi-omic
PF00870	DOM_PF00870	0.0849708	SNV		PF00870	DOM_PF00870	0.00194524	multi-omic
PF00613	DOM_PF00613	0.0390142	SNV		PF03166	DOM_PF03166	0.000897525	multi-omic
PF02192	DOM_PF02192	0.00869421	SNV		PF00001	DOM_PF00001	0.000192853	multi-omic
PF03166	DOM_PF03166	0.00819641	SNV		PF00028	DOM_PF00028	0.000166488	multi-omic
PF00028	DOM_PF00028	0.00709324	SNV		PF00613	DOM_PF00613	0.000114336	multi-omic
PF00520	DOM_PF00520	0.00426314	SNV		PF00520	DOM_PF00520	8.64292e-05	multi-omic
PF00001	DOM_PF00001	0.00410216	SNV
PF07710	DOM_PF07710	0.000202704	SNV

### Sheet: LGG
Domain	Feature	Featue contribution	Omic
PF00180	DOM_PF00180	0.236119	SNV
PF00870	DOM_PF00870	0.0696869	SNV
PF00505	DOM_PF00505	0.0117886	SNV
PF00757	DOM_PF00757	0.00259024	SNV
PF07710	DOM_PF07710	0.00128681	SNV
PF10409	DOM_PF10409	0.000364414	SNV

### Sheet: LUAD
Domain	Feature	Featue contribution	Omic		Domain	Feature	Featue contribution	Omic
PF00071	DOM_PF00071	0.18493	SNV		PF00071	DOM_PF00071	0.0106016	multi-omic
PF00870	DOM_PF00870	0.0599482	SNV		PF00431	DOM_PF00431	0.00214707	multi-omic
PF00431	DOM_PF00431	0.0325731	SNV		PF00084	DOM_PF00084	0.0020296	multi-omic
PF00084	DOM_PF00084	0.0283113	SNV		PF00870	DOM_PF00870	0.00201402	multi-omic
PF00057	DOM_PF00057	0.0156254	SNV		PF08441	DOM_PF08441	0.000623602	multi-omic
PF00028	DOM_PF00028	0.0107744	SNV		PF00057	DOM_PF00057	0.00060768	multi-omic
PF00001	DOM_PF00001	0.00449413	SNV		PF00028	DOM_PF00028	0.000326464	multi-omic
PF02210	DOM_PF02210	0.00393514	SNV		PF00001	DOM_PF00001	0.000206279	multi-omic
PF07710	DOM_PF07710	0.00368641	SNV		PF02210	DOM_PF02210	0.00018751	multi-omic
PF01007	DOM_PF01007	0.00349064	SNV		PF10565	DOM_PF10565	0.000151285	multi-omic
PF01094	DOM_PF01094	0.00304213	SNV		PF01094	DOM_PF01094	0.000130677	multi-omic
PF00090	DOM_PF00090	0.00260162	SNV		PF00041	DOM_PF00041	0.000123953	multi-omic
PF01049	DOM_PF01049	0.00220509	SNV		PF07710	DOM_PF07710	0.000102824	multi-omic
PF00520	DOM_PF00520	0.00207785	SNV		PF00754	DOM_PF00754	9.51223e-05	multi-omic
PF00135	DOM_PF00135	0.00188688	SNV		PF07679	DOM_PF07679	9.46131e-05	multi-omic
PF10565	DOM_PF10565	0.00172272	SNV		PF01007	DOM_PF01007	6.02797e-05	multi-omic
PF08441	DOM_PF08441	0.00114667	SNV
PF01421	DOM_PF01421	0.00104143	SNV
PF07686	DOM_PF07686	0.000995436	SNV
PF01391	DOM_PF01391	0.000922517	SNV
PF00041	DOM_PF00041	0.000822083	SNV
PF01404	DOM_PF01404	0.000806392	SNV
PF07679	DOM_PF07679	0.000626377	SNV
PF00683	DOM_PF00683	0.000454817	SNV
PF00754	DOM_PF00754	0.000423254	SNV
PF02026	DOM_PF02026	0.000358423	SNV
PF08374	DOM_PF08374	0.000233491	SNV
PF05729	DOM_PF05729	0.000233361	SNV
PF00060	DOM_PF00060	0.000181017	SNV
PF01823	DOM_PF01823	0.000143107	SNV
PF00413	DOM_PF00413	0.000123711	SNV
PF01576	DOM_PF01576	0.000121481	SNV
