## Supplementary material for "Multi-omic data helps improve prediction of personalised tumor suppressors and oncogenes": Summary statistics for RNA models.

### Sheet: Samples
Supplementary Table 4: Summary statistics for RNA models. Lists the number of samples and data points trained and tested on for each model. The accuracy, F1-score, precision and recall for training and test set for all labelling strategies and cancer type are calculated.
			# of samples		# of datapoints
			Train	Test	Train				Test
Dataset	Training labels	#Features			Neutral	Oncogene	Tumor suppressor	New cancer gene	Neutral	Oncogene	Tumor suppressor	New cancer gene
BRCA	CIViC	10	647	291	4364	199			2118	105
	Martellotto et al.	10	653	294	4364	213	134	19	2118	121	66	4
	CGC	10	665	298	4062	875	1407		1977	434	714
	Bailey	10	662	299	4364	347	840		2118	174	404
COAD	CIViC	10	252	107	4601				1882
	Martellotto et al.	10	252	107	4601				1882
	CGC	10	252	107	4351	755	1574		1774	323	688
	Bailey	10	252	107	4601	282	555		1882	117	245
LUAD	CIViC	10	343	153	9656				4262
	Martellotto et al.	10	343	153	9656				4262
	CGC	10	348	154	9071	1070	1955		4012	460	876
	Bailey	10	347	154	9656	206	549		4262	84	247

### Sheet: BRCA_Metrics
			Training											Test
			Accuracy	F1 score		Precision		Recall						Accuracy	F1 score		Precision		Recall
Training labels	#Features	Model		Driver	Neutral	Driver	Neutral	Driver	Neutral						Driver	Neutral	Driver	Neutral	Driver	Neutral
CIViC	10	BalBag	0.9965	0.9612	0.9982	0.9296	0.9998	0.995	0.9966					0.996	0.9589	0.9979	0.9211	1	1	0.9958
CIViC		BalRF	0.9967	0.9637	0.9983	0.9299	1	1	0.9966					0.996	0.9589	0.9979	0.9211	1	1	0.9958
CIViC		EasyEns	0.9967	0.9637	0.9983	0.9299	1	1	0.9966					0.996	0.9589	0.9979	0.9211	1	1	0.9958
			Training											Test
			Accuracy	F1 score			Precision			Recall				Accuracy	F1 score			Precision			Recall
Training labels	#Features	Model		Neutral	Oncogene	Tumor suppressor	Neutral	Oncogene	Tumor suppressor	Neutral	Oncogene	Tumor suppressor			Neutral	Oncogene	Tumor suppressor	Neutral	Oncogene	Tumor suppressor	Neutral	Oncogene	Tumor suppressor
CGC	10	BalBag	0.9968	0.9975	0.9972	0.9947	0.9995	0.9943	0.9908	0.9956	1	0.9986		0.9888	0.9921	0.9838	0.9826	0.9934	0.9884	0.9765	0.9909	0.9793	0.9888
CGC	10	BalRF	0.7828	0.8435	0.717	0.6851	0.9246	0.7075	0.579	0.7755	0.7269	0.8387		0.7795	0.8433	0.7175	0.676	0.9199	0.7095	0.5774	0.7785	0.7258	0.8151
CGC	10	EasyEns	0.7913	0.872	0.6938	0.6437	0.9101	0.6598	0.5983	0.837	0.7314	0.6965		0.7875	0.8679	0.7091	0.6332	0.9023	0.666	0.5995	0.8361	0.7581	0.6709
			Training													Test
			Accuracy	F1 score				Precision				Recall				Accuracy	F1 score				Precision				Recall
Training labels	#Features	Model		Neutral	New cancer gene	Oncogene	Tumor suppressor	Neutral	New cancer gene	Oncogene	Tumor suppressor	Neutral	New cancer gene	Oncogene	Tumor suppressor		Neutral	New cancer gene	Oncogene	Tumor suppressor	Neutral	New cancer gene	Oncogene	Tumor suppressor	Neutral	New cancer gene	Oncogene	Tumor suppressor
Martellotto et al.	10	BalBag	0.9622	0.9793	0.2111	0.9417	0.952	0.9986	0.118	0.9013	0.9416	0.9608	1	0.9859	0.9627	0.9584	0.9776	0.0952	0.9474	0.9242	0.9971	0.05	0.9286	0.9242	0.9589	1	0.9669	0.9242
Martellotto et al.	10	BalRF	0.9573	0.9782	0.1863	0.9108	0.952	0.9993	0.1027	0.8884	0.9416	0.9581	1	0.9343	0.9627	0.9524	0.9763	0.08	0.918	0.9242	0.999	0.0417	0.9106	0.9242	0.9547	1	0.9256	0.9242
Martellotto et al.	10	EasyEns	0.9649	0.9809	0.2289	0.9231	0.981	0.9986	0.1293	0.8678	1	0.9638	1	0.9859	0.9627	0.9623	0.9798	0.1026	0.9398	0.9606	0.9971	0.0541	0.9141	1	0.9632	1	0.9669	0.9242
			Training											Test
			Accuracy	F1 score			Precision			Recall				Accuracy	F1 score			Precision			Recall
Training labels	#Features	Model		Neutral	Oncogene	Tumor suppressor	Neutral	Oncogene	Tumor suppressor	Neutral	Oncogene	Tumor suppressor			Neutral	Oncogene	Tumor suppressor	Neutral	Oncogene	Tumor suppressor	Neutral	Oncogene	Tumor suppressor
Bailey et al.	10	BalBag	0.9948	0.9967	0.9986	0.9836	1	0.9971	0.9677	1	0.9971	0.9677		0.9948	0.9967	1	0.9829	0.9995	1	0.9688	0.9939	1	0.9975
Bailey et al.	10	BalRF	0.9315	0.9598	0.8714	0.8344	1	0.864	0.7165	0.9228	0.879	0.9988		0.9314	0.9592	0.8832	0.8321	1	0.8757	0.7125	0.9216	0.8908	1
Bailey et al.	10	EasyEns	0.917	0.9833	0.4248	0.7656	0.9976	0.5505	0.677	0.9693	0.3458	0.881		0.9128	0.9857	0.3617	0.7511	0.9976	0.4722	0.6673	0.974	0.2931	0.8589

### Sheet: COAD_Metrics
			Training											Test
			Accuracy	F1 score		Precision		Recall						Accuracy	F1 score		Precision		Recall
Training labels	#Features	Model		Driver	Neutral	Driver	Neutral	Driver	Neutral						Driver	Neutral	Driver	Neutral	Driver	Neutral
CIViC	10	BalBag	-	-	-	-	-	-	-					-	-	-	-	-	-	-
CIViC		BalRF	-	-	-	-	-	-	-					-	-	-	-	-	-	-
CIViC		EasyEns	-	-	-	-	-	-	-					-	-	-	-	-	-	-
			Training											Test
			Accuracy	F1 score			Precision			Recall				Accuracy	F1 score			Precision			Recall
Training labels	#Features	Model		Neutral	Oncogene	Tumor suppressor	Neutral	Oncogene	Tumor suppressor	Neutral	Oncogene	Tumor suppressor			Neutral	Oncogene	Tumor suppressor	Neutral	Oncogene	Tumor suppressor	Neutral	Oncogene	Tumor suppressor
CGC	10	BalBag	0.9939	0.9954	0.9889	0.9921	0.9979	0.978	0.9905	0.9929	1	0.9936		0.9842	0.9893	0.9771	0.9744	0.9887	0.9639	0.9823	0.9899	0.9907	0.9666
CGC	10	BalRF	0.7506	0.8213	0.6258	0.6565	0.9039	0.5298	0.5907	0.7525	0.7642	0.7389		0.7659	0.8323	0.651	0.6771	0.8971	0.589	0.6122	0.7762	0.7276	0.7573
CGC	10	EasyEns	0.7409	0.8473	0.4338	0.6124	0.8939	0.5361	0.5207	0.8053	0.3642	0.7433		0.7465	0.851	0.4158	0.6306	0.8835	0.5769	0.5424	0.8207	0.3251	0.7529
			Training													Test
			Accuracy	F1 score				Precision				Recall				Accuracy	F1 score				Precision				Recall
Training labels	#Features	Model		Neutral	New cancer gene	Oncogene	Tumor suppressor	Neutral	New cancer gene	Oncogene	Tumor suppressor	Neutral	New cancer gene	Oncogene	Tumor suppressor		Neutral	New cancer gene	Oncogene	Tumor suppressor	Neutral	New cancer gene	Oncogene	Tumor suppressor	Neutral	New cancer gene	Oncogene	Tumor suppressor
Martellotto et al.	10	BalBag	-	-	-	-	-	-	-	-	-	-	-	-		-	-	-	-	-	-	-	-	-	-	-	-	-
Martellotto et al.	10	BalRF	-	-	-	-	-	-	-	-	-	-	-	-		-	-	-	-	-	-	-	-	-	-	-	-	-
Martellotto et al.	10	EasyEns	-	-	-	-	-	-	-	-	-	-	-	-		-	-	-	-	-	-	-	-	-	-	-	-	-
			Training											Test
			Accuracy	F1 score			Precision			Recall				Accuracy	F1 score			Precision			Recall
Training labels	#Features	Model		Neutral	Oncogene	Tumor suppressor	Neutral	Oncogene	Tumor suppressor	Neutral	Oncogene	Tumor suppressor			Neutral	Oncogene	Tumor suppressor	Neutral	Oncogene	Tumor suppressor	Neutral	Oncogene	Tumor suppressor
Bailey et al.	10	BalBag	0.9892	0.9935	0.9809	0.9585	1	0.9625	0.9204	0.9872	1	1		0.9915	0.9949	0.9915	0.9665	1	0.9832	0.9351	0.9899	1	1
Bailey et al.	10	BalRF	0.9138	0.9481	0.8637	0.7322	1	0.7601	0.587	0.9013	1	0.973		0.9207	0.9539	0.8764	0.748	1	0.78	0.6164	0.9118	1	0.951
Bailey et al.	10	EasyEns	0.9101	0.9678	0.4576	0.6396	0.9701	0.8318	0.5559	0.9654	0.3156	0.7532		0.9167	0.9696	0.5455	0.6605	0.9652	0.9375	0.6027	0.974	0.3846	0.7306

### Sheet: LUAD_Metrics
			Training											Test
			Accuracy	F1 score		Precision		Recall						Accuracy	F1 score		Precision		Recall
Training labels	#Features	Model		Driver	Neutral	Driver	Neutral	Driver	Neutral						Driver	Neutral	Driver	Neutral	Driver	Neutral
CIViC	10	BalBag	-	-	-	-	-	-	-					-	-	-	-	-	-	-
CIViC		BalRF	-	-	-	-	-	-	-					-	-	-	-	-	-	-
CIViC		EasyEns	-	-	-	-	-	-	-					-	-	-	-	-	-	-
			Training											Test
			Accuracy	F1 score			Precision			Recall				Accuracy	F1 score			Precision			Recall
Training labels	#Features	Model		Neutral	Oncogene	Tumor suppressor	Neutral	Oncogene	Tumor suppressor	Neutral	Oncogene	Tumor suppressor			Neutral	Oncogene	Tumor suppressor	Neutral	Oncogene	Tumor suppressor	Neutral	Oncogene	Tumor suppressor
CGC	10	BalBag	0.9942	0.9963	0.9862	0.9891	0.9992	0.9727	0.9833	0.9934	1	0.9949		0.9905	0.9948	0.9751	0.9788	0.995	0.9699	0.9805	0.9945	0.9804	0.9772
CGC	10	BalRF	0.7734	0.8585	0.5996	0.5676	0.932	0.4937	0.4896	0.7957	0.7636	0.6752		0.77	0.8546	0.5857	0.5775	0.9341	0.4805	0.4916	0.7876	0.75	0.6998
CGC	10	EasyEns	0.7263	0.8249	0.5972	0.4977	0.938	0.55	0.3801	0.7361	0.6533	0.7207		0.715	0.8193	0.5723	0.4748	0.9295	0.5285	0.364	0.7326	0.6239	0.6826
			Training													Test
			Accuracy	F1 score				Precision				Recall				Accuracy	F1 score				Precision				Recall
Training labels	#Features	Model		Neutral	New cancer gene	Oncogene	Tumor suppressor	Neutral	New cancer gene	Oncogene	Tumor suppressor	Neutral	New cancer gene	Oncogene	Tumor suppressor		Neutral	New cancer gene	Oncogene	Tumor suppressor	Neutral	New cancer gene	Oncogene	Tumor suppressor	Neutral	New cancer gene	Oncogene	Tumor suppressor
Martellotto et al.	10	BalBag	-	-	-	-	-	-	-	-	-	-	-	-		-	-	-	-	-	-	-	-	-	-	-	-	-
Martellotto et al.	10	BalRF	-	-	-	-	-	-	-	-	-	-	-	-		-	-	-	-	-	-	-	-	-	-	-	-	-
Martellotto et al.	10	EasyEns	-	-	-	-	-	-	-	-	-	-	-	-		-	-	-	-	-	-	-	-	-	-	-	-	-
			Training											Test
			Accuracy	F1 score			Precision			Recall				Accuracy	F1 score			Precision			Recall
Training labels	#Features	Model		Neutral	Oncogene	Tumor suppressor	Neutral	Oncogene	Tumor suppressor	Neutral	Oncogene	Tumor suppressor			Neutral	Oncogene	Tumor suppressor	Neutral	Oncogene	Tumor suppressor	Neutral	Oncogene	Tumor suppressor
Bailey et al.	10	BalBag	0.9924	0.9959	0.9856	0.9377	1	0.9717	0.8826	0.9918	1	1		0.9928	0.9963	0.9704	0.9427	1	0.9647	0.8917	0.9927	0.9762	1
Bailey et al.	10	BalRF	0.9371	0.9649	0.8619	0.6509	1	0.7574	0.4824	0.9322	1	1		0.9356	0.9642	0.8259	0.6534	1	0.7094	0.4853	0.9308	0.9881	1
Bailey et al.	10	EasyEns	0.9562	0.9815	0.6667	0.686	0.9946	1	0.5515	0.9687	0.5	0.9071		0.9543	0.9807	0.6	0.6779	0.9937	1	0.5457	0.9681	0.4286	0.8947
