## Supplementary material for "Multi-omic data helps improve prediction of personalised tumor suppressors and oncogenes": Summary statistics for multi-omic models.

### Sheet: Samples
Supplementary Table 5: Summary statistics for muti-omic models. Lists the number of samples and data points trained and tested on for each model. The accuracy, F1-score, precision and recall for training and test set for all labelling strategies and cancer type are calculated.
			# of samples		# of datapoints
			Train	Test	Train				Test
Dataset	Training labels	#Features			Neutral	Oncogene	Tumor suppressor	New cancer gene	Neutral	Oncogene	Tumor suppressor	New cancer gene
BRCA	CIViC	77	658	287	5258	221			2262	83
	CIViC	100	598	258	2442	217			963	82
	Martellotto et al.	77	666	289	5258	260	14	19	2262	102	54	4
	Martellotto et al.	100	616	261	2442	2477	147	19	963	99	54	4
	CGC	77	678	291	33785	8218	13585		14041	3394	5701
	CGC	100	634	270	2333	620	672		925	250	300
	Bailey	77	678	291	35660	1055	2129		14820	411	878
	Bailey	100	626	264	2442	316	301		963	124	120
COAD	CIViC	83	250	109	6283	-	-		2890	-	-
	CIViC	106	248	108	2546	-	-		1160	-	-
	Martellotto et al.	83	250	109	6283	-	-		2890	-	-
	Martellotto et al.	106	248	108	2546	-	-		1160	-	-
	CGC	83	250	109	10078	1861	3803		4282	797	1568
	CGC	106	250	109	2390	359	714		1105	186	324
	Bailey	83	250	109	10703	391	802		4510	168	362
	Bailey	106	249	108	2546	128	244		1160	64	104
LUAD	CIViC	154	343	154	13054	-			6486	-
	CIViC	177	328	151	6172	-			3105	-
	Martellotto et al.	154	343	154	13054	-	-		6486	-	-
	Martellotto et al.	177	328	151	6172	-	-		3105	-	-
	CGC	154	346	156	22999	4145	6945		11110	1968	3375
	CGC	177	334	154	5841	595	1233		2954	287	612
	Bailey	154	346	156	24432	363	939		11724	149	424
	Bailey	177	332	152	6172	112	225		3105	44	126

### Sheet: BRCA_Metrics
			Training											Test
			Accuracy	F1 score		Precision		Recall						Accuracy	F1 score		Precision		Recall
Training labels	#Features	Model		Driver	Neutral	Driver	Neutral	Driver	Neutral						Driver	Neutral	Driver	Neutral	Driver	Neutral
CIViC	100	BalBag	0.9981	0.9886	0.999	0.9775	1	1	0.998					0.999	0.9939	0.9995	0.988	1	1	0.999
CIViC	100	BalRF	0.9981	0.9886	0.999	0.9775	1	1	0.998					0.999	0.9939	0.9995	0.988	1	1	0.999
CIViC	100	EasyEns	0.9962	0.9775	0.9979	0.9559	1	1	0.9959					0.9943	0.9647	0.9969	0.9318	1	1	0.9938
CIViC	77	BalBag	0.9967	0.9609	0.9983	0.9247	1	1	0.9966					0.9974	0.9651	0.9987	0.9326	1	1	0.9973
CIViC	77	BalRF	0.9973	0.9672	0.9986	0.9364	1	1	0.9971					0.9962	0.9486	0.998	0.9022	1	1	0.996
CIViC	77	EasyEns	0.996	0.9526	0.9979	0.9095	1	1	0.9958					0.9936	0.9171	0.9967	0.8469	1	1	0.9934
			Training											Test
			Accuracy	F1 score			Precision			Recall				Accuracy	F1 score			Precision			Recall
Training labels	#Features	Model		Neutral	Oncogene	Tumor suppressor	Neutral	Oncogene	Tumor suppressor	Neutral	Oncogene	Tumor suppressor			Neutral	Oncogene	Tumor suppressor	Neutral	Oncogene	Tumor suppressor	Neutral	Oncogene	Tumor suppressor
CGC	100	BalBag	0.989	0.9914	0.9944	0.976	1	0.9888	0.9532	0.9829	1	1		0.8929	0.9231	0.8912	0.8013	0.9186	0.9156	0.7961	0.9276	0.868	0.8067
CGC	100	BalRF	0.797	0.8546	0.7816	0.6384	0.8794	0.8259	0.5678	0.8311	0.7419	0.7292		0.7607	0.828	0.7273	0.6079	0.8593	0.7521	0.5433	0.7989	0.704	0.69
CGC	100	EasyEns	0.8006	0.8694	0.7596	0.6258	0.8992	0.7548	0.5713	0.8414	0.7645	0.692		0.7661	0.8412	0.7302	0.5897	0.8714	0.7244	0.5419	0.813	0.736	0.6467
CGC	77	BalBag	0.9786	0.9845	0.9492	0.9827	0.9944	0.9131	0.9831	0.9748	0.9882	0.9823		0.9682	0.9768	0.9324	0.9688	0.9789	0.9095	0.9789	0.9748	0.9564	0.959
CGC	77	BalRF	0.6964	0.7948	0.5274	0.5859	0.8434	0.481	0.5495	0.7515	0.5837	0.6275		0.6971	0.7933	0.529	0.59	0.8403	0.4912	0.5489	0.7513	0.5731	0.6376
CGC	77	EasyEns	0.6754	0.777	0.4923	0.5731	0.8435	0.4696	0.5067	0.7202	0.5174	0.6596		0.6766	0.776	0.4978	0.5766	0.8423	0.4733	0.511	0.7193	0.525	0.6615
			Training													Test
			Accuracy	F1 score				Precision				Recall				Accuracy	F1 score				Precision				Recall
Training labels	#Features	Model		Neutral	New cancer gene	Oncogene	Tumor suppressor	Neutral	New cancer gene	Oncogene	Tumor suppressor	Neutral	New cancer gene	Oncogene	Tumor suppressor		Neutral	New cancer gene	Oncogene	Tumor suppressor	Neutral	New cancer gene	Oncogene	Tumor suppressor	Neutral	New cancer gene	Oncogene	Tumor suppressor
Martellotto et al.	100	BalBag	0.9751	0.9857	0.4086	0.9878	0.96	0.9975	0.2568	0.9959	0.9412	0.9742	1	0.9798	0.9796	0.9616	0.9789	0.2353	0.9741	0.8739	0.9957	0.1333	1	0.8	0.9626	1	0.9495	0.963
Martellotto et al.	100	BalRF	0.9657	0.9813	0.2969	0.9796	0.9792	0.9979	0.1743	0.9877	1	0.9652	1	0.9717	0.9592	0.9536	0.975	0.1455	0.9691	0.963	0.9978	0.0784	0.9895	0.963	0.9533	1	0.9495	0.963
Martellotto et al.	100	EasyEns	0.9611	0.9798	0.2695	0.9775	0.9617	0.9987	0.1557	0.9876	0.9857	0.9615	1	0.9676	0.9388	0.9473	0.9718	0.1333	0.9641	0.9444	0.9978	0.0714	0.9792	0.9444	0.947	1	0.9495	0.9444
Martellotto et al.	77	BalBag	0.9682	0.9827	0.2794	0.8759	0.9568	0.9986	0.1624	0.7937	0.9351	0.9673	1	0.9769	0.9796	0.9616	0.9795	0.1404	0.8255	0.9541	0.9977	0.0755	0.7293	0.9455	0.962	1	0.951	0.963
Martellotto et al.	77	BalRF	0.9675	0.984	0.1939	0.9416	0.9456	0.9986	0.1073	0.9528	0.9456	0.9698	1	0.9308	0.9456	0.9641	0.982	0.0941	0.9447	0.9455	0.9986	0.0494	0.9691	0.9286	0.966	1	0.9216	0.963
Martellotto et al.	77	EasyEns	0.9657	0.9828	0.2603	0.8602	0.9172	0.9988	0.1496	0.8054	0.8623	0.9673	1	0.9231	0.9796	0.9608	0.9797	0.1481	0.8636	0.8125	0.9982	0.08	0.8051	0.7027	0.962	1	0.9314	0.963
			Training											Test
			Accuracy	F1 score			Precision			Recall				Accuracy	F1 score			Precision			Recall
Training labels	#Features	Model		Neutral	Oncogene	Tumor suppressor	Neutral	Oncogene	Tumor suppressor	Neutral	Oncogene	Tumor suppressor			Neutral	Oncogene	Tumor suppressor	Neutral	Oncogene	Tumor suppressor	Neutral	Oncogene	Tumor suppressor
Bailey et al.	100	BalBag	0.9771	0.9855	0.9693	0.9233	1	0.9405	0.8575	0.9713	1	1		0.9569	0.9723	0.9538	0.8551	0.9978	0.9118	0.7564	0.9481	1	0.9833
Bailey et al.	100	BalRF	0.9653	0.9778	0.9922	0.8551	0.9987	0.9844	0.7525	0.9578	1	0.99		0.9536	0.9701	0.996	0.811	0.9978	0.992	0.6901	0.9439	1	0.9833
Bailey et al.	100	EasyEns	0.9621	0.9857	0.9184	0.8392	1	0.9926	0.7246	0.9717	0.8544	0.9967		0.9536	0.9815	0.9035	0.811	0.9979	0.9904	0.6901	0.9657	0.8306	0.9833
Bailey et al.	77	BalBag	0.9948	0.9972	0.9764	0.9643	1	0.9539	0.9336	0.9945	1	0.9972		0.9964	0.9982	0.9856	0.9721	0.9997	0.9716	0.9539	0.9966	1	0.9909
Bailey et al.	77	BalRF	0.9327	0.9627	0.6855	0.7097	0.9999	0.5218	0.5577	0.9282	0.9991	0.9756		0.9318	0.962	0.6716	0.7077	0.9999	0.5055	0.5533	0.9269	1	0.9818
Bailey et al.	77	EasyEns	0.9722	0.9863	0.9111	0.7989	0.996	0.924	0.698	0.9767	0.8986	0.9338		0.9721	0.9861	0.8965	0.8006	0.9959	0.8976	0.7012	0.9765	0.8954	0.9328

### Sheet: COAD_Metrics
			Training											Test
			Accuracy	F1 score		Precision		Recall						Accuracy	F1 score		Precision		Recall
Training labels	#Features	Model		Driver	Neutral	Driver	Neutral	Driver	Neutral						Driver	Neutral	Driver	Neutral	Driver	Neutral
CIViC	106	BalBag	-	-	-	-	-	-	-					-	-	-	-	-	-	-
CIViC	106	BalRF	-	-	-	-	-	-	-					-	-	-	-	-	-	-
CIViC	106	EasyEns	-	-	-	-	-	-	-					-	-	-	-	-	-	-
CIViC	83	BalBag	-	-	-	-	-	-	-					-	-	-	-	-	-	-
CIViC	83	BalRF	-	-	-	-	-	-	-					-	-	-	-	-	-	-
CIViC	83	EasyEns	-	-	-	-	-	-	-					-	-	-	-	-	-	-
			Training											Test
			Accuracy	F1 score			Precision			Recall				Accuracy	F1 score			Precision			Recall
Training labels	#Features	Model		Neutral	Oncogene	Tumor suppressor	Neutral	Oncogene	Tumor suppressor	Neutral	Oncogene	Tumor suppressor			Neutral	Oncogene	Tumor suppressor	Neutral	Oncogene	Tumor suppressor	Neutral	Oncogene	Tumor suppressor
CGC	106	BalBag	0.957	0.969	0.946	0.9257	0.9978	0.8975	0.8724	0.9418	1	0.986		0.8526	0.9076	0.7263	0.7385	0.9084	0.6927	0.759	0.9068	0.7634	0.7191
CGC	106	BalRF	0.7811	0.8543	0.6647	0.6127	0.8729	0.6939	0.5658	0.8364	0.6379	0.6681		0.7777	0.86	0.6336	0.5957	0.8754	0.6497	0.558	0.8452	0.6183	0.6389
CGC	106	EasyEns	0.7606	0.841	0.5815	0.6261	0.8963	0.5285	0.5581	0.7921	0.6462	0.7129		0.7251	0.8248	0.4771	0.582	0.8783	0.4323	0.5221	0.7774	0.5323	0.6574
CGC	83	BalBag	0.9729	0.9798	0.9316	0.9762	0.9873	0.8786	0.9876	0.9724	0.9914	0.965		0.9353	0.9534	0.8641	0.9208	0.9397	0.8625	0.9624	0.9675	0.8657	0.8827
CGC	83	BalRF	0.7497	0.8306	0.5653	0.6399	0.8576	0.5788	0.5901	0.8052	0.5524	0.6989		0.7521	0.8374	0.5625	0.6319	0.862	0.5497	0.5962	0.8141	0.5759	0.6722
CGC	83	EasyEns	0.7225	0.8251	0.4261	0.6064	0.8549	0.4792	0.5408	0.7974	0.3837	0.69		0.7315	0.8331	0.4393	0.6118	0.8576	0.4848	0.5528	0.8099	0.4015	0.6849
			Training													Test
			Accuracy	F1 score				Precision				Recall				Accuracy	F1 score				Precision				Recall
Training labels	#Features	Model		Neutral	New cancer gene	Oncogene	Tumor suppressor	Neutral	New cancer gene	Oncogene	Tumor suppressor	Neutral	New cancer gene	Oncogene	Tumor suppressor		Neutral	New cancer gene	Oncogene	Tumor suppressor	Neutral	New cancer gene	Oncogene	Tumor suppressor	Neutral	New cancer gene	Oncogene	Tumor suppressor
Martellotto et al.	106	BalBag	-	-	-	-	-	-	-	-	-	-	-	-	-	-	-	-	-	-	-	-	-	-	-	-	-	-
Martellotto et al.	106	BalRF	-	-	-	-	-	-	-	-	-	-	-	-	-	-	-	-	-	-	-	-	-	-	-	-	-	-
Martellotto et al.	106	EasyEns	-	-	-	-	-	-	-	-	-	-	-	-	-	-	-	-	-	-	-	-	-	-	-	-	-	-
Martellotto et al.	83	BalBag	-	-	-	-	-	-	-	-	-	-	-	-	-	-	-	-	-	-	-	-	-	-	-	-	-	-
Martellotto et al.	83	BalRF	-	-	-	-	-	-	-	-	-	-	-	-	-	-	-	-	-	-	-	-	-	-	-	-	-	-
Martellotto et al.	83	EasyEns	-	-	-	-	-	-	-	-	-	-	-	-	-	-	-	-	-	-	-	-	-	-	-	-	-	-
			Training											Test
			Accuracy	F1 score			Precision			Recall				Accuracy	F1 score			Precision			Recall
Training labels	#Features	Model		Neutral	Oncogene	Tumor suppressor	Neutral	Oncogene	Tumor suppressor	Neutral	Oncogene	Tumor suppressor			Neutral	Oncogene	Tumor suppressor	Neutral	Oncogene	Tumor suppressor	Neutral	Oncogene	Tumor suppressor
Bailey et al.	106	BalBag	0.9736	0.9846	0.9046	0.9071	1	0.8258	0.8299	0.9698	1	1		0.9721	0.9838	0.9014	0.8987	0.9982	0.8205	0.8293	0.9698	1	0.9808
Bailey et al.	106	BalRF	0.9524	0.9724	0.8936	0.8141	0.9996	0.8182	0.6884	0.9466	0.9844	0.9959		0.9465	0.9694	0.8986	0.7739	0.9973	0.8378	0.6433	0.9431	0.9688	0.9712
Bailey et al.	106	EasyEns	0.9277	0.975	0.4828	0.6849	0.9923	0.913	0.5448	0.9584	0.3281	0.9221		0.9119	0.9691	0.4146	0.6209	0.9919	0.9444	0.4703	0.9474	0.2656	0.9135
Bailey et al.	83	BalBag	0.9892	0.994	0.9751	0.9369	1	0.9513	0.8813	0.988	1	1		0.9887	0.9936	0.9683	0.9401	0.9998	0.9385	0.8892	0.9876	1	0.9972
Bailey et al.	83	BalRF	0.9477	0.9701	0.8757	0.7584	1	0.7789	0.6108	0.9419	1	1		0.9506	0.9716	0.896	0.7752	1	0.8116	0.6329	0.9448	1	1
Bailey et al.	83	EasyEns	0.9588	0.977	0.9583	0.7226	0.9804	0.92	0.7055	0.9737	1	0.7406		0.9609	0.9781	0.9711	0.7463	0.9806	0.9438	0.7333	0.9756	1	0.7597

### Sheet: LUAD_Metrics
			Training											Test
			Accuracy	F1 score		Precision		Recall						Accuracy	F1 score		Precision		Recall
Training labels	#Features	Model		Driver	Neutral	Driver	Neutral	Driver	Neutral						Driver	Neutral	Driver	Neutral	Driver	Neutral
CIViC	177	BalBag	-	-	-	-	-	-	-					-	-	-	-	-	-	-
CIViC	177	BalRF	-	-	-	-	-	-	-					-	-	-	-	-	-	-
CIViC	177	EasyEns	-	-	-	-	-	-	-					-	-	-	-	-	-	-
CIViC	154	BalBag	-	-	-	-	-	-	-					-	-	-	-	-	-	-
CIViC	154	BalRF	-	-	-	-	-	-	-					-	-	-	-	-	-	-
CIViC	154	EasyEns	-	-	-	-	-	-	-					-	-	-	-	-	-	-
			Training											Test
			Accuracy	F1 score			Precision			Recall				Accuracy	F1 score			Precision			Recall
Training labels	#Features	Model		Neutral	Oncogene	Tumor suppressor	Neutral	Oncogene	Tumor suppressor	Neutral	Oncogene	Tumor suppressor			Neutral	Oncogene	Tumor suppressor	Neutral	Oncogene	Tumor suppressor	Neutral	Oncogene	Tumor suppressor
CGC	177	BalBag	0.96	0.9737	0.9589	0.9018	0.9968	0.9211	0.8354	0.9517	1	0.9797		0.906	0.9444	0.8121	0.7803	0.964	0.7832	0.7274	0.9255	0.8432	0.8415
CGC	177	BalRF	0.792	0.878	0.5511	0.5046	0.8806	0.5146	0.5166	0.8806	0.5146	0.5166		0.7786	0.874	0.5216	0.4618	0.8851	0.4984	0.446	0.8851	0.4984	0.446
CGC	177	EasyEns	0.7461	0.8482	0.4872	0.506	0.9208	0.494	0.4013	0.7862	0.4807	0.6845		0.7436	0.8486	0.4449	0.4997	0.9225	0.4798	0.3903	0.7857	0.4146	0.6944
CGC	154	BalBag	0.9764	0.9833	0.9383	0.9776	0.9961	0.8888	0.9712	0.9709	0.9935	0.9842		0.9499	0.9672	0.8858	0.9318	0.9712	0.8535	0.9408	0.9633	0.9207	0.923
CGC	154	BalRF	0.7341	0.8294	0.6118	0.5252	0.8579	0.6278	0.4739	0.8026	0.5966	0.5891		0.7275	0.8255	0.5996	0.5145	0.8543	0.6186	0.4631	0.7986	0.5818	0.5787
CGC	154	EasyEns	0.6903	0.8029	0.4857	0.5146	0.8783	0.4995	0.4227	0.7393	0.4726	0.6577		0.6882	0.8004	0.4829	0.5141	0.8773	0.5	0.4208	0.7358	0.467	0.6604
			Training													Test
			Accuracy	F1 score				Precision				Recall				Accuracy	F1 score				Precision				Recall
Training labels	#Features	Model		Neutral	New cancer gene	Oncogene	Tumor suppressor	Neutral	New cancer gene	Oncogene	Tumor suppressor	Neutral	New cancer gene	Oncogene	Tumor suppressor		Neutral	New cancer gene	Oncogene	Tumor suppressor	Neutral	New cancer gene	Oncogene	Tumor suppressor	Neutral	New cancer gene	Oncogene	Tumor suppressor
Martellotto et al.	177	BalBag	-	-	-	-	-	-	-	-	-	-	-	-	-	-	-	-	-	-	-	-	-	-	-	-	-	-
Martellotto et al.	177	BalRF	-	-	-	-	-	-	-	-	-	-	-	-	-	-	-	-	-	-	-	-	-	-	-	-	-	-
Martellotto et al.	177	EasyEns	-	-	-	-	-	-	-	-	-	-	-	-	-	-	-	-	-	-	-	-	-	-	-	-	-	-
Martellotto et al.	154	BalBag	-	-	-	-	-	-	-	-	-	-	-	-	-	-	-	-	-	-	-	-	-	-	-	-	-	-
Martellotto et al.	154	BalRF	-	-	-	-	-	-	-	-	-	-	-	-	-	-	-	-	-	-	-	-	-	-	-	-	-	-
Martellotto et al.	154	EasyEns	-	-	-	-	-	-	-	-	-	-	-	-	-	-	-	-	-	-	-	-	-	-	-	-	-	-
			Training											Test
			Accuracy	F1 score			Precision			Recall				Accuracy	F1 score			Precision			Recall
Training labels	#Features	Model		Neutral	Oncogene	Tumor suppressor	Neutral	Oncogene	Tumor suppressor	Neutral	Oncogene	Tumor suppressor			Neutral	Oncogene	Tumor suppressor	Neutral	Oncogene	Tumor suppressor	Neutral	Oncogene	Tumor suppressor
Bailey et al.	177	BalBag	0.98	0.9894	0.9492	0.7923	1	0.9032	0.656	0.9789	1	1		0.9786	0.9886	0.8889	0.8091	0.9997	0.8	0.6831	0.9778	1	0.9921
Bailey et al.	177	BalRF	0.9538	0.9767	0.8448	0.592	0.9976	0.8167	0.4374	0.9566	0.875	0.9156		0.9579	0.9785	0.7959	0.6556	0.9983	0.7222	0.5021	0.9594	0.8864	0.9444
Bailey et al.	177	EasyEns	0.9493	0.9732	0.9677	0.56	0.9974	1	0.4	0.9501	0.9375	0.9333		0.9542	0.9761	0.9398	0.6173	0.9983	1	0.4549	0.9549	0.8864	0.9603
Bailey et al.	154	BalBag	0.9906	0.995	0.9503	0.9019	1	0.9052	0.8221	0.9901	1	0.9989		0.9901	0.9948	0.9136	0.9002	0.9999	0.8457	0.8185	0.9897	0.9933	1
Bailey et al.	154	BalRF	0.9411	0.9702	0.7516	0.5217	0.994	0.7053	0.3817	0.9476	0.8044	0.8243		0.9423	0.9705	0.7453	0.5161	0.9939	0.6936	0.3745	0.9481	0.8054	0.8302
Bailey et al.	154	EasyEns	0.9602	0.9838	0.496	0.604	0.9929	0.8865	0.4788	0.9749	0.3444	0.8179		0.9611	0.9837	0.463	0.5953	0.9926	0.7463	0.4741	0.9749	0.3356	0.7995
