## Supplementary material for "Multi-omic data helps improve prediction of personalised tumor suppressors and oncogenes": List of miRNA features and their contributions.

### Sheet: BRCA
Supplementary Table 9: List of miRNA features and their contributions.The miRNA and their average contribution to multi-omic models are listed for individual cancer types.
miRNA	Feature contriution
hsa-mir-429	0.00863471
hsa-mir-592	0.00573693
hsa-mir-190b	0.00187882
hsa-mir-301b	0.00179292
hsa-mir-375	0.00166994

### Sheet: COAD
miRNA	Feature contriution
hsa-mir-484	0.00211017
hsa-mir-375	0.00208285
hsa-mir-326	0.00204464
hsa-mir-2110	0.00201091
hsa-mir-3653	0.00193916
hsa-mir-1249	0.00192137
hsa-mir-1976	0.00178965
hsa-mir-760	0.00173263
hsa-mir-1538	0.00107997
hsa-mir-346	0.000781278

### Sheet: LUAD
miRNA	Feature contriution
hsa-mir-184	0.0017916
hsa-mir-3154	0.00102231
